# Opposing action of photosystem II assembly factors RBD1 and HCF136 underlies light-regulated *psbA* translation in plant chloroplasts

**DOI:** 10.1101/2024.11.14.623664

**Authors:** Margarita Rojas, Prakitchai Chotewutmontri, Rosalind Williams-Carrier, Susan Belcher, Emily Boyce, Alice Barkan

**Author notes:** Equal contributions (Margarita Rojas, Prakitchai Chotewutmontri). Crop Improvement and Genetics Research, Western Regional Research Center, United States Department of Agriculture—Agricultural Research Service, Albany, CA 94710.

## Abstract

The D1 reaction center protein of photosystem II (PSII) is subject to light-induced damage. In plants, D1 photodamage activates translation of the chloroplast *psbA* mRNA encoding D1, providing D1 for PSII repair. Genetic data have implicated three D1 assembly factors in the regulatory mechanism: HCF244 and RBD1 activate *psbA* translation whereas HCF136 represses *psbA* translation in the dark. To clarify the regulatory circuit, we analyzed *psbA* ribosome occupancy in dark-adapted and illuminated *rbd1* and *hcf136;rbd1* double mutants in Arabidopsis, and in Zm-*hcf244* and Zm-*hcf136;*Zm-*hcf244* double mutants in maize. The results show that RBD1 is required for the light-induced recruitment of ribosomes to *psbA* mRNA but has little effect on *psbA* ribosome occupancy in the dark. Furthermore, RBD1 is dispensable for *psbA* translation when HCF136 is absent, indicating that RBD1 activates *psbA* translation indirectly, by inhibiting HCF136’s repressive effect. By contrast, HCF244 is required to recruit ribosomes to *psbA* mRNA in light, dark, and in the absence of HCF136. These results demonstrate that the step in D1 assembly that is mediated by RBD1 is central to the perception of the D1 photodamage that triggers D1 synthesis, that RBD1 activates *psbA* translation in the light by relieving the repressive effect of an HCF136-dependent assembly intermediate, and that HCF244 acts independently of these events to activate *psbA* translation. The results implicate a feature of nascent D1 that is affected by both HCF136 and RBD1 as the signal that reports D1 photodamage to regulate *psbA* translation rate as needed for PSII repair.

**Significance Statement:** The D1 subunit of photosystem II (PSII) is damaged by light and must be replaced with nascent D1 to maintain photosynthesis. In plants, D1 photodamage triggers D1 synthesis by activating translation of chloroplast *psbA* mRNA encoding D1. Our results demonstrate that an antagonistic interplay between two photosystem II assembly factors, HCF136 and RBD1, is at the core of the signal transduction process that senses light-induced D1 damage to regulate *psbA* translation. These findings implicate a feature of nascent D1 that is affected by both HCF136 and RBD1 as the signal that reports D1 photodamage to tune *psbA* translation as needed for PSII repair. The results elucidate an assembly-coupled translational rheostat that maintains photosynthesis in the face of PSII photodamage.
