## Supplemental Dataset S1 for "Opposing action of photosystem II assembly factors RBD1 and HCF136 underlies light-regulated *psbA* translation in plant chloroplasts"

### Sheet: Zm-hcf244,Zm-hcf136 Data
Data S1. Summary of Ribo-seq data
Tab 1: Summary of ribo-seq data for Zm-hcf136, Zm-hcf244 and Zm-hcf136;Zm-hcf244 (Fig 3 and Fig 4). Chloroplast genes only.
cpTPM(-psbA) values were calculated as described in Methods.
1To exclude the counting of initiating ribosome footprints, read counts exclude the first 10 nucleotides of each ORF.
Chloroplast gene	Raw read count 1												cpTPM (-psbA)
	WT Midday rep1	WT Midday rep2	WT 1h Dark rep1	WT 1h Dark rep2	hcf136 1h Dark rep1	hcf136 1h Dark rep2	hcf244 1h Dark rep1	hcf244 1h Dark rep2	hcf136;hcf244 1h Dark rep1	hcf136;hcf244 1h Dark rep2	hcf136;hcf244 Midday rep1	hcf136;hcf244 Midday rep2	WT Midday rep1	WT Midday rep2	WT 1h Dark rep1	WT 1h Dark rep2	hcf136 1h Dark rep1	hcf136 1h Dark rep2	hcf244 1h Dark rep1	hcf244 1h Dark rep2	hcf136;hcf244 1h Dark rep1	hcf136;hcf244 1h Dark rep2	hcf136;hcf244 Midday rep1	hcf136;hcf244 Midday rep2
psbA	747016	372219	160890	67955	201677	109986	24816	24181	12179	22037	24277	39470	448280	273655	108968	55209.5	618710	558838	13154.7	10483.5	9581.86	14964.8	83809	36037.8
matK	13	21	8	14	10	10	64	62	45	339	114	214	5.35697	10.6018	3.72062	7.81048	21.0663	34.8903	23.2963	18.4579	24.3113	158.079	270.245	134.172
rps16 exon 2	545	408	449	395	123	88	558	1165	324	538	168	567	1578.25	1447.52	1467.49	1548.64	1820.94	2157.7	1427.39	2437.36	1230.11	1763.03	2798.75	2498.23
psbK	3779	3986	5630	5684	1760	1011	7595	13828	3792	6581	1761	8899	13555	17516.4	22791.9	27602.6	32273.5	30704.5	24064.7	35834.1	17832.4	26712.3	36337.8	48566.3
psbI	1412	1321	1403	1433	251	236	2147	3575	715	1430	385	2195	8825.68	10115.8	9897.39	12126.4	8020.45	12489.8	11854.3	16143.7	5859.2	10114.6	13843.7	20874.7
psbD	80866	68904	55366	45041	7728	5213	70245	112008	40972	71760	28980	58481	48527.2	50658.1	37498.3	36593.2	23708.2	26487.2	37236.1	48560.5	32234.8	48730.3	100045	53395.6
psbC	81133	65755	139129	84854	10892	7409	144663	190176	48689	81954	26681	63779	37223.2	36959.8	72041.6	52706.3	25546.8	28781	58627.8	63035.7	29286.4	42548.5	70419.9	44521.1
psbZ	11679	7661	9480	7927	2021	1034	37771	24179	10147	23343	3962	10544	41189.6	33101.8	37734.6	37849.9	36438.4	30876.7	117671	61607.7	46917.9	93161.5	80384.6	56579.5
psbM	410	967	1511	1044	262	218	2868	2343	3190	1461	857	1852	2724.55	7872.68	11332.5	9392.59	8900.7	12265.8	16835.3	11248.6	27792.1	10986.5	32761.9	18725.1
petN	4527	4072	5971	4601	3057	1129	14027	11089	16603	13163	4088	3848	35723.6	39367.5	53179.2	49155.3	123325	75434.1	97777.7	63219.6	171771	117543	185581	46201
rpoB	13	32	10	13	2	7	25	22	14	46	25	24	2.55031	7.69102	2.21411	3.45276	2.00581	11.6272	4.3323	3.11807	3.60077	10.2119	28.2141	7.16361
rpoC1	37	76	8	14	2	8	44	34	6	84	40	27	11.4388	28.7858	2.79138	5.85977	3.16097	20.941	12.0161	7.59404	2.43192	29.3871	71.1403	12.7003
rpoC2	73	147	37	44	10	15	124	119	29	116	56	52	10.0754	24.8566	5.76355	8.22176	7.05587	17.5291	15.1179	11.8659	5.24754	18.1173	44.4635	10.9198
rps2	811	969	831	826	205	116	2138	2136	1302	1760	374	978	730.361	1069.12	844.632	1007.1	943.805	884.512	1700.81	1389.74	1537.26	1793.61	1937.6	1340.07
atpI	14257	13037	14892	10163	2615	1094	21013	17927	10684	13854	4021	8140	12262.2	13737.3	14455.8	11834.1	11498	7966.82	15964.6	11139.4	12047.4	13483.8	19895.3	10652.1
atpH	38855	30939	33493	32384	8176	4896	43863	49013	34664	38382	8084	26083	103937	101394	101118	117281	111809	110890	103646	94721.6	121568	116185	124402	106158
atpF exon 2	13850	9245	9272	10536	2133	940	9718	14794	5589	7016	2862	9247	21482.8	17568.4	16231.7	22125.3	16913.9	12345.2	13315.2	16578.3	11365.6	12314.8	25538	21822.9
atpA	29262	27362	24470	24290	3140	1745	28348	29218	16777	24757	5404	11040	12201.5	13977.9	11515.8	13712.3	6693.45	6160.75	10441.5	8801.85	9171.54	11681.7	12962.9	7004.06
rps14	2159	1608	3160	1749	1070	519	2805	2486	3550	3938	1953	1518	4513.16	4118.12	7455.29	4949.84	11434.7	9185.96	5179.54	3754.43	9729.16	9315.4	23485.9	4828.05
psaB	98954	89449	63814	64526	5243	3780	43323	61986	23520	38256	10382	17200	28421.1	31475.1	20685.8	25090.9	7698.37	9192.38	10991.5	12862.2	8856.53	12433.8	17154	7516.36
psaA	108631	93557	78596	66831	5962	3921	44378	58985	22856	36745	6477	10257	30574.5	32260.2	24966.4	25465.8	8578.46	9343.97	11033.2	11993.9	8433.83	11703.1	10487.1	4392.36
ycf3 exon 3	493	483	241	272	80	53	404	1004	225	271	45	431	1957.42	2349.47	1079.95	1462.11	1623.83	1781.73	1416.93	2879.96	1171.22	1217.6	1027.84	2603.68
rps4	496	512	375	442	199	139	897	1756	593	1417	358	814	525.376	664.421	448.301	633.847	1077.59	1246.62	839.288	1343.78	823.497	1698.46	2181.47	1311.85
ndhJ	1594	2321	324	836	33	54	898	1446	386	1348	481	425	2141.04	3819.42	491.17	1520.26	226.601	614.129	1065.48	1403.2	679.741	2048.92	3716.71	868.556
ndhK	4662	4875	3844	3028	494	373	2367	3944	1520	3489	530	1105	3993.37	5115.96	3716.21	3511.53	2163.25	2705.24	1791	2440.73	1706.99	3381.94	2611.68	1440.13
ndhC	1605	1486	1007	947	158	90	2056	2739	548	1706	1048	1594	2870.35	3255.85	2032.54	2292.89	1444.54	1362.8	3247.98	3538.89	1284.87	3452.53	10782	4337.31
atpE	8096	5202	4647	4629	805	620	8837	8696	3744	9020	2343	4967	12651	9958.84	8195.51	9792.97	6430.74	8203.03	12198	9817.2	7670.23	15949.9	21062.1	11809.2
atpB	90526	59873	60569	44313	12339	6357	49543	53296	45898	60189	14420	25343	38432.4	31141.5	29021.8	25470	26780.3	22851	18579.6	16346.8	25546.8	28916	35218.1	16370.2
rbcL	275974	182437	92482	100929	23636	16955	71398	66191	125807	94621	34748	41269	122605	99297.6	46371.1	60705.8	53681.7	63777.5	28019.3	21244.9	73276.5	47569.2	88807	27895.7
psaI	1517	1447	1769	1742	688	345	2225	2736	2316	2861	857	2095	9481.98	11080.7	12479.3	14741.3	21984.4	18258.4	12285	12355	18978.9	20236.2	30815.6	19923.7
ycf4	553	723	470	529	117	66	1253	888	706	1292	270	563	637.059	1020.42	611.085	825.056	689.052	643.765	1275.07	739.064	1066.3	1684.28	1789.35	986.812
cemA	475	576	139	379	43	25	604	547	304	1085	294	563	439.044	652.261	145.004	474.271	203.186	195.652	493.152	365.272	368.389	1134.86	1563.28	791.761
petA	10904	8126	5090	4422	1554	801	7142	7348	6014	9838	1797	5102	7223.17	6594.83	3805.48	3965.83	5262.65	4492.66	4179.19	3516.62	5223.05	7374.74	6848.05	5142.26
psbJ	7107	7910	12183	10668	3432	2130	20442	24046	8029	9480	1589	10755	39704.8	54139.9	76817.5	80688.8	98020.2	100755	100881	97054.1	58808.1	59932.5	51069	91419.5
psbL	936	1310	946	1751	240	220	1946	4888	656	1903	226	2202	5522.39	9469.07	6299.29	13986.6	7238.92	10990.1	10142	20835.2	5074.27	12705.4	7670.72	19767
psbF	4884	4142	4125	4564	1532	838	8091	9883	3676	4531	1140	5205	28029.7	29123.1	26718.7	35461.9	44948.2	40720.7	41018	40977.5	27659	29426.2	37637.8	45450.1
psbE	5590	5695	7917	7767	1567	656	16189	16579	5787	5514	1621	7084	14582.5	18201.1	23309.3	27431.3	20897.8	14489.5	37305.2	31245.9	19792.1	16277.4	24326.5	28117.1
petL	2565	3612	4081	2940	1094	950	5436	5057	4325	4412	1823	3634	18828.9	32484	33810.6	29218.5	41054.9	59045.8	35248.9	26819.1	41623.8	36649.7	76983.9	40587.6
petG	4003	2310	3323	2876	272	166	2429	4700	1610	1989	601	1402	24298.9	17179	22765.7	23635.5	8440.77	8531.76	13024.4	20611.7	12812.9	13662.6	20987.1	12948.6
psaJ	3982	5086	4339	4754	994	622	8627	11633	3759	2937	1221	4752	21124.6	33055.9	25979.3	34144.5	26957.9	27938.8	40427.6	44585.6	26144.4	17631.5	37263.2	38356.3
rpl33	512	378	268	377	61	39	917	1169	640	1018	222	416	1692.28	1530.66	999.737	1687.01	1030.73	1091.43	2677.32	2791.46	2773.32	3807.56	4221.15	2092.02
rps18	522	608	306	364	122	106	905	1054	1035	2231	571	1390	655.145	934.879	433.449	618.503	782.778	1126.42	1003.33	955.701	1703.05	3168.58	4122.68	2654.32
rpl20	145	104	143	123	61	39	553	518	386	766	183	363	261.538	229.819	291.107	300.362	562.482	595.608	881.094	675.012	912.795	1563.48	1898.87	996.197
rps12 exon 2	737	711	500	566	121	84	930	975	774	650	109	336	2005.46	2370.29	1535.56	2085.15	1683.23	1935.33	2235.42	1916.75	2761.26	2001.51	1706.28	1391.1
clpP	284	419	223	361	40	35	729	800	333	723	206	447	279.702	505.564	247.874	481.346	201.395	291.86	634.212	569.222	429.972	805.774	1167.13	669.817
psbB	78803	52346	73942	34568	25100	9660	61855	85323	69310	77209	24644	47026	32793.8	26688.1	34728.8	19475.9	53399.2	34037.3	22738.1	25652.5	37815	36359.3	58998	29775.5
psbT	2852	2014	3592	2180	1301	936	4278	5790	3977	7133	1092	3646	19570.3	16931.3	27818.4	20252.4	45639	54381.6	25930.9	28703.9	35778.5	55388.2	43106.9	38065.8
psbN	1228	1035	1654	1003	383	341	3228	3541	1835	2673	697	2090	6354.38	6561.46	9659.62	7026.67	10131.8	14940.3	14755	13237.8	12448.9	15652.1	20748.4	16454.8
psbH	10607	7091	5473	4602	2690	1744	3643	7354	6241	12423	2390	8094	31585.8	25869.7	18393.9	18553.2	40950.9	43971.8	9582.71	15821.1	24365.3	41862.3	40942.4	36672
petB exon 2	13158	16956	16356	7562	4277	2518	11625	15343	12080	12477	2280	6421	12938.7	20427.2	18152.1	10067.2	21500.6	20964.5	10097.7	10900	15573.5	13883.8	12897.7	9606.7
petD exon 2	36756	26777	44706	24690	7116	3142	23540	37419	16248	17361	5881	14513	48850.6	43600.2	67058.9	44425.9	48349.2	35357.1	27636.2	35929.2	28311.3	26110.4	44964.4	29347.4
rpoA	180	192	180	181	35	21	173	199	110	186	29	38	112.509	147.028	126.98	153.167	111.839	111.138	95.519	89.8631	90.1416	131.56	104.277	36.1384
rps11	197	320	267	255	33	25	541	493	378	593	107	207	294.706	586.486	450.799	516.459	252.376	316.659	714.907	532.824	741.367	1003.86	920.837	471.156
rpl36	33	47	71	44	8	1	92	88	64	122	15	17	200.316	349.53	486.418	361.6	248.258	51.3962	493.309	385.921	509.331	838.029	523.805	157.008
infA	15	35	21	21	3	2	98	44	41	106	18	26	30.1576	86.2101	47.6512	57.1608	30.8346	34.0459	174.045	63.9106	108.071	241.162	208.187	79.5336
rps8	264	220	313	217	74	50	577	471	352	568	95	200	415.618	424.324	556.14	462.513	595.572	666.484	802.41	535.705	726.528	1011.9	860.381	479.063
rpl14	870	625	450	540	64	44	1004	1736	387	627	194	803	1517.21	1335.34	885.704	1274.95	570.582	649.693	1546.64	2187.21	884.823	1237.35	1946.28	2130.66
rpl16 exon 2	979	796	696	672	97	73	838	1400	421	381	60	495	1537.42	1531.46	1233.58	1428.74	778.74	970.646	1162.47	1588.37	866.782	677.067	542.047	1182.73
rps3	220	265	113	288	35	27	582	954	291	603	113	560	208.851	308.208	121.071	370.151	169.861	217.023	488.052	654.299	362.181	647.781	617.118	808.859
rpl22	156	219	102	181	18	26	371	538	198	340	63	252	225.361	387.599	166.304	354.002	132.934	318.021	473.432	561.501	375.005	555.815	523.565	553.893
rps19	160	111	54	131	25	14	255	243	188	231	115	129	371.352	315.627	141.452	411.634	296.632	275.121	522.801	407.462	572.062	606.703	1535.47	455.541
rpl2 exon 2	499	351	258	355	42	37	349	475	348	366	87	217	729.208	628.41	425.52	702.349	313.771	457.807	450.512	501.487	666.729	605.244	731.387	482.484
rpl23	86	72	163	86	52	9	176	156	171	143	35	96	199.602	204.731	426.976	270.233	616.994	176.863	360.835	261.58	520.333	375.578	467.316	339.007
ndhB exon 2	1588	2413	2033	1921	538	393	1983	4562	1583	1947	218	872	1326.06	2468.63	1916.02	2171.77	2296.71	2778.66	1462.74	2752.22	1733.06	1839.83	1047.24	1107.9
rps7	569	402	206	318	46	28	411	562	358	757	221	463	779.195	674.442	318.384	589.569	322.035	324.654	497.171	556.013	642.741	1173.08	1741.02	964.688
rps15	852	605	746	566	121	75	412	709	319	446	43	109	2369.46	2061.34	2341.52	2131.08	1720.31	1766.04	1012.13	1424.52	1163.1	1403.59	687.946	461.219
ndhF	5531	6003	2486	2274	414	315	3759	5741	1651	2543	574	1514	1582.11	2103.71	802.571	880.636	605.403	762.908	949.806	1186.41	619.154	823.146	944.542	658.916
rpl32	136	50	93	62	27	22	102	121	103	133	31	40	505.039	227.479	389.779	311.71	512.58	691.732	334.592	324.628	501.467	558.902	662.254	226.005
ccsA	2393	2537	3550	2780	152	112	4365	8339	1143	1855	1022	1582	1580.23	2052.5	2645.79	2485.39	513.136	626.216	2546.19	3978.37	989.56	1386.18	3882.44	1589.48
ndhD	2012	2328	806	1635	108	89	2217	3026	813	1700	593	868	850.752	1205.99	384.645	935.98	233.459	318.636	828.077	924.397	450.697	813.433	1442.47	558.427
psaC	21617	10509	14679	8254	1472	936	11373	16561	5454	5954	1869	6428	57825.4	34440.5	44316.9	29892.4	20129.9	21199.6	26873.7	32005.5	19127.4	18023.1	28761.3	26162
ndhE	386	852	54	252	17	17	307	342	83	224	54	159	823.248	2226.22	129.983	727.641	185.355	306.988	578.378	526.968	232.081	540.616	662.542	515.955
ndhG	621	1122	657	1023	238	231	1048	1438	741	1252	145	230	752.469	1665.62	898.488	1678.21	1474.3	2369.94	1121.73	1258.84	1177.16	1716.72	1010.75	424.03
ndhI	2578	1915	667	730	174	127	867	1048	512	597	390	726	3053.45	2778.83	891.627	1170.59	1053.58	1273.62	907.103	896.775	795.054	800.166	2657.35	1308.33
ndhA exon 2	785	951	308	481	69	20	375	644	224	292	45	178	919.424	1364.62	407.142	762.719	413.149	198.338	387.978	544.937	343.964	387.014	303.204	317.203
ndhH	3545	2927	2807	2178	371	232	1538	2833	1112	1592	273	577	1909.52	1931.59	1706.47	1588.32	1021.63	1058.09	731.802	1102.47	785.292	970.394	845.954	472.884

### Sheet: Zm-hcf244
Data S1. Summary of Ribo-seq data
Tab 2: Summary of ribo-seq data for Zm-hcf244 harvested at midday and 1-h dark (Fig. 3). Chloroplast genes only.
cpTPM(-psbA) values were calculated as described in Methods.
1To exclude the counting of initiating ribosome footprints, read counts exclude the first 10 nucleotides of each ORF.
Chloroplast gene	Raw read count 1				cpTPM (-psbA)
	1h Dark rep1	1h Dark rep2	Midday rep1	Midday rep2	1h Dark rep1	1h Dark rep2	Midday rep1	Midday rep2
psbA	14346	8823	21602	42577	11931.1	8461.78	12735	25368
matK	15	11	97	117	8.56642	7.24428	39.2675	47.869
rps16 exon 2	416	285	508	548	1669.57	1319.01	1445.2	1575.62
psbK	5117	5440	7028	5615	25437.2	31185.1	24765.1	19997
psbI	1068	1162	1955	1615	9251.6	11607.7	12004.6	10022.6
psbD	156153	99073	211536	128402	129868	95016.8	124706	76503.8
psbC	228889	121991	218939	210413	145537	89447.9	98679.1	95847.6
psbZ	4989	5517	13091	5615	24385.3	31096.5	45356.6	19661.8
psbM	344	292	475	549	3168.12	3101.13	3100.92	3622.23
petN	1778	1456	1724	1276	19445	18362.5	13365	9997.42
rpoB	21	9	51	102	5.70953	2.82174	9.82889	19.8674
rpoC1	21	28	166	180	8.99768	13.8345	50.4165	55.2515
rpoC2	51	37	161	221	9.75531	8.16144	21.8298	30.2847
rps2	704	541	1432	2283	878.662	778.646	1266.91	2041.34
atpI	10568	8226	20217	28731	12596.9	11307.2	17082.1	24534.8
atpH	18995	16739	23462	28102	70419.7	71561.3	61655.7	74636.7
atpF exon 2	4487	4543	10833	21937	9645.59	11261.8	16507.3	33783.9
atpA	22264	20116	28073	35705	12866	13405.3	11499.6	14781.9
rps14	1075	1228	1548	1075	3114.36	4102.54	3178.96	2231.15
psaB	53512	36727	80946	113258	21300.5	16858.5	22839.6	32297.5
psaA	83802	53679	87909	108096	32688.3	24145.5	24306.6	30207
ycf3 exon 3	346	199	409	944	1903.91	1262.75	1595.32	3721.36
rps4	1588	994	2378	1483	2331.16	1682.68	2474.49	1559.63
ndhJ	277	308	3103	3822	515.643	661.171	4094.53	5097.06
ndhK	4504	5456	7125	7796	5346.85	7469.09	5995.67	6630.27
ndhC	676	435	2977	3322	1675.48	1243.3	5230.28	5898.64
atpE	2490	2078	4603	5200	5392.44	5189.5	7066.11	8067.69
atpB	40606	27140	57005	60893	23891.7	18414.5	23775.1	25667.5
rbcL	24479	43373	76893	138796	15071.9	30795.4	33559.3	61222.3
psaI	1281	1102	1523	1809	11096.7	11008.3	9351.88	11226.5
ycf4	327	389	811	1725	522.077	716.193	917.827	1973.04
cemA	163	182	1229	1698	208.802	268.851	1115.97	1558.27
petA	9008	7189	16902	18026	8269.94	7610.91	10999.3	11855.9
psbJ	2061	2506	5209	5330	15957.6	22375	28588.8	29564.9
psbL	932	1674	1870	1623	7620.78	15784.6	10838.7	9507.4
psbF	2891	3929	5094	5758	22994.4	36037.1	28720.2	32810
psbE	5382	7451	12431	11954	19457.9	31064.2	31857.5	30961.7
petL	1963	2666	2383	1754	19970.5	31276.8	17184.9	12783.7
petG	2130	1909	2999	3306	17919	18519.7	17884	19924.9
psaJ	6013	6776	5522	7769	44209.1	57449.7	28778.6	40920.9
rpl33	555	684	744	910	2542.3	3613.13	2415.8	2986.31
rps18	893	1565	1903	1713	1553.28	3139.12	2346.34	2134.6
rpl20	927	472	887	582	2317.28	1360.61	1571.72	1042.27
rps12 exon 2	750	856	856	1056	2828.4	3722.6	2288.26	2853.01
clpP	194	225	1196	1101	264.796	354.149	1157.16	1076.6
psbB	36975	18029	38255	36870	21325	11990.8	15639.5	15234
psbT	3774	5065	5621	3611	35890.6	55546	37891.9	24601.8
psbN	1377	1444	1758	1244	9875.09	11941.8	8936.75	6391.28
psbH	2541	1838	3623	2184	10486.6	8747.23	10598.7	6457.19
petB exon 2	7381	5480	8813	12296	10058.8	8612.05	8513.52	12004.8
petD exon 2	28756	22402	32714	21166	52966.6	47583.3	42713	27930.1
rpoA	279	263	362	224	241.685	262.721	222.284	139.012
rps11	231	176	422	372	478.924	420.786	620.184	552.532
rpl36	38	56	82	48	319.681	543.27	488.991	289.291
infA	62	31	70	41	172.754	99.6077	138.258	81.843
rps8	263	170	275	183	573.824	427.726	425.313	286.045
rpl14	375	417	1350	1248	906.337	1162.22	2312.84	2160.89
rpl16 exon 2	232	232	396	745	504.927	582.268	610.927	1161.6
rps3	135	215	448	560	177.615	326.195	417.808	527.829
rpl22	247	210	509	731	494.519	484.84	722.365	1048.49
rps19	49	62	137	280	157.614	229.977	312.372	645.232
rpl2 exon 2	124	204	183	264	251.134	476.439	262.717	383.043
rpl23	78	73	146	112	250.895	270.779	332.893	258.093
ndhB exon 2	2407	1539	1201	3386	2785.62	2053.89	985.239	2807.32
rps7	170	166	588	722	322.638	363.302	791.037	981.665
rps15	1319	890	1032	881	5083.77	3955.72	2819.51	2432.64
ndhF	1826	1058	2699	6411	723.878	483.665	758.44	1820.75
rpl32	419	164	802	799	2156.41	973.321	2925.81	2945.95
ccsA	2157	1454	2815	2441	1974.06	1534.5	1826.17	1600.43
ndhD	2711	1547	4970	6707	1588.68	1045.42	2064.51	2815.76
psaC	17342	16982	26776	25266	64291.6	72600.2	70364.6	67104.5
ndhE	15	31	368	1254	44.337	105.665	771.04	2655.42
ndhG	255	163	518	962	428.223	315.654	616.613	1157.35
ndhI	497	621	2066	3182	815.824	1175.51	2403.94	3741.97
ndhA exon 2	438	186	589	1556	710.972	348.165	677.715	1809.46
ndhH	1790	1273	3651	4384	1336.26	1095.88	1931.99	2344.61

### Sheet: At-rbd1,At-hcf136 Data
Data S1. Summary of Ribo-seq data
Tab 3: Summary of ribo-seq data for Arabidopsis rbd1, hcf136, rbd1;hcf136 (Fig 2). Chloroplast genes only.
cpTPM(-psbA) values were calculated as described in Methods.
1To exclude the counting of initiating ribosome footprints, read counts exclude the first 10 nucleotides of each ORF.
	Raw read count 1												cpTPM (-psbA)
Chloroplast gene	Col-0 1h dark rep1	Col-0 1h dark rep2	Col-0 Reillum rep1	Col-0 Reillum rep2	rbd1 1h dark rep1	rbd1 1h dark rep2	rbd1 Reillum	hcf136 1h dark	hcf136 Reillum	rbd1;hcf136 1h dark	rbd1;hcf136 Reillum rep1	rbd1;hcf136 Reillum rep2	Col-0 1h dark rep1	Col-0 1h dark rep2	Col-0 Reillum rep1	Col-0 Reillum rep2	rbd1 1h dark rep1	rbd1 1h dark rep2	rbd1 Reillum	hcf136 1h dark	hcf136 Reillum	rbd1;hcf136 1h dark	rbd1;hcf136 Reillum rep1	rbd1;hcf136 Reillum rep2
psbA	5703	8671	60675	77636	8863	24399	32928	62155	76307	30545	107578	117852	34041.1	39125.9	284919	329995	23755.5	21435.1	39895.4	144841	182071	80456.8	120823	163185
matK	0	0	0	0	0	0	0	0	0	0	0	0	0	0	0	0	0	0	0	0	0	0	0	0
psbK	364	679	545	612	1250	4322	2860	1727	1715	1682	3123	2600	12986.9	18313.3	15297.2	15548.9	20026.1	22695.6	20712.2	24055.3	24459.3	26482.1	20965.2	21518.8
psbI	302	222	311	314	563	2025	1189	749	784	530	1232	1417	18775.9	10433.8	15211.3	13901.7	15717.6	18529.9	15004.9	18179.9	19484.4	14541	14412.2	20436.5
atpA	3196	4868	4089	5257	6841	26468	15757	8261	8450	7010	14740	14589	13255.5	15262.8	13341.9	15526.4	12740.7	16157.1	13265.4	13376.4	14009.5	12830.1	11503	14036.5
atpF exon 2	1035	1407	1405	1730	1646	6855	5212	2618	3408	1227	5295	3833	15851.6	16290	16928.6	18867.8	11320	15452.3	16202.9	15653.7	20864.5	8292.76	15258.9	13618
atpH	1844	2666	1939	2269	4841	12313	8910	5136	4930	4861	9840	7357	49064.1	53623.9	40587.6	42991.5	57839.2	48219.3	48121.4	53351.3	52435.7	57075.8	49263.3	45409.5
atpI	1087	1786	1324	1591	1193	4688	2869	1714	1943	1033	2744	2708	9223.87	11456.7	8838.61	9613.87	4545.77	5854.98	4941.65	5678.2	6590.72	3868.18	4381.2	5330.59
rps2	200	156	260	254	422	1822	1366	518	586	521	1090	1111	1791.54	1056.37	1832.24	1620.23	1697.44	2402.15	2483.74	1811.52	2098.32	2059.48	1837.17	2308.63
rpoC2	143	240	94	125	245	1131	774	384	412	257	546	640	217.896	276.452	112.682	135.634	167.634	253.647	239.393	228.434	250.95	172.81	156.542	226.222
rpoC1 exon 2	66	68	75	67	313	844	918	313	372	353	866	551	257.255	200.366	229.982	185.968	547.832	484.19	726.306	476.3	579.615	607.18	635.131	498.212
rpoB	82	84	53	87	119	422	363	131	175	173	285	239	160.457	124.257	81.5894	121.23	104.563	121.538	144.182	100.077	136.886	149.388	104.934	108.489
petN	206	222	126	123	257	965	650	312	296	206	723	568	16169.4	13172.7	7780.51	6875.03	9058.2	11148.2	10356.1	9560.85	9287.39	7135.36	10678	10342.3
psbM	294	411	191	256	498	1984	1514	744	935	901	1690	1073	19433	20536.6	9932.02	12049.7	14781	19301.3	20313	19199.1	24704.7	26280.9	21018.6	16452.6
psbD	7701	10242	7394	9921	10862	40181	20764	10175	11076	8467	18341	21778	45967.1	46214.6	34720.9	42169.6	29113.4	35300	25157.5	23711	26427.7	22302.4	20599.1	30155.1
psbC	13986	17290	20865	20594	14869	58881	35354	15299	17364	15086	34567	32210	62197.7	58126	72998.1	65217.7	29692.4	38539.8	31913.7	26562	30867.9	29605.9	28924.6	33228.8
psbZ	833	964	831	836	755	3292	1918	1140	1069	720	1625	2031	29221.8	25564.3	22933.8	20884	11893	16997.1	13657.4	15612.9	14990.5	11146	10726.1	16527.8
rps14	319	402	280	372	1009	3307	2550	1216	1257	1045	2279	2285	6836.57	6512.82	4720.83	5677.21	9710.07	10431.2	11092.9	10174.1	10768.6	9882.96	9190.04	11360
psaB	14061	21230	13136	17572	6022	39358	14416	7973	8626	4418	11926	14845	40225.1	45912	29563.5	35797	7735.8	16571.7	8371.11	8904.7	9864.32	5577.37	6419.5	9851.53
psaA	13959	19310	17485	21583	8502	48817	18992	8766	8643	6212	16084	17202	39078.7	40866.1	38509.2	43027.1	10687.9	20114.6	10792.3	9580.85	9672.25	7674.33	8472.38	11171.4
ycf3 exon 3	16	10	18	30	55	161	172	64	109	37	137	114	656.665	310.255	581.177	876.778	1013.61	972.531	1432.88	1025.46	1788.25	670.114	1057.96	1085.35
rps4	213	365	462	451	1347	3073	3507	1474	1298	1562	2745	2635	2244.13	2907.08	3829.33	3383.68	6372.65	4765.25	7500.02	6062.94	5466.64	7262.29	5441.73	6440.1
ndhJ	53	59	164	160	82	302	279	106	137	85	224	196	712.647	599.716	1734.82	1532.01	495.103	597.667	761.483	556.443	736.369	504.36	566.724	611.36
ndhK	64	102	70	105	144	563	360	167	210	114	305	398	601.615	724.827	517.665	702.866	607.834	778.935	686.908	612.875	789.105	472.897	539.466	867.89
ndhC	13	31	60	78	80	191	147	57	64	58	174	105	231.251	416.867	839.661	988.051	639.02	500.067	530.781	395.851	455.09	455.294	582.392	433.284
atpE	999	1251	867	853	1401	4676	2890	1703	1610	1359	2972	2510	16126.2	15265.8	11010.2	9805.26	10155.2	11109.5	9469.37	10732.4	10388.9	9680.74	9026.92	9399.01
atpB	4649	7073	5334	6512	7760	27155	17332	8915	9045	6307	17722	15193	19632	22578.9	17720.2	19582.3	14714.6	16877.5	14856.3	14697.5	15268.3	11753	14081.3	14883
rbcL	23339	30459	68415	71468	91485	231312	207504	120376	104506	99114	268180	170731	102485	101109	236343	223478	180390	149497	184954	206365	183441	192060	221580	173914
accD	227	316	180	203	401	1441	1224	534	630	461	1493	858	978.322	1029.53	610.296	623.012	776.039	914.058	1070.77	898.491	1085.36	876.758	1210.71	857.8
psaI	244	287	120	217	293	1045	414	388	449	254	570	524	14732.3	13099.6	5700.01	9330.09	7943.89	9286.5	5073.87	9145.98	10836.9	6767.67	6475.63	7339.32
ycf4	150	194	144	190	312	1102	701	334	411	284	543	574	1728.26	1689.72	1305.25	1558.89	1614.2	1868.76	1639.44	1502.39	1892.94	1443.98	1177.18	1534.17
cemA	12	29	46	33	42	302	151	47	72	18	88	117	110.812	202.442	334.177	217.002	174.156	410.457	283.035	169.442	265.776	73.3503	152.902	250.631
petA	1345	2092	2235	2706	3247	11716	9834	3591	4116	3923	7884	6987	8862.26	10420.3	11585.4	12696.8	9607.01	11362	13152.6	9237.5	10841.1	11406.8	9774.5	10679.6
psbJ	427	515	255	382	951	2798	1884	992	1176	913	2127	1819	23728.2	21634.1	11147.8	15116.3	23730.2	22884.3	21250.8	21521.1	26122.9	22388.8	22239.7	23448.4
psbL	421	714	272	326	593	2082	1246	673	717	639	1448	1259	24032.8	30811.7	12215.3	13252.1	15200.6	17492.7	14437.7	14998.7	16361.3	16097.1	15553.1	16672.1
psbF	730	1011	593	622	1362	4078	2455	1293	1399	1155	2775	2170	41672.1	43628.4	26631.1	25284.7	34912.7	34262.9	28446.7	28816.3	31924	29095.6	29806.5	28735.9
psbE	1453	2295	2360	2461	5492	15302	11659	5339	5501	4654	11346	10069	37702.1	45017.1	48175.3	45473.2	63990.3	58438.9	61407.1	54085	57058.2	53290.5	55394.7	60607.9
petL	36	43	23	29	173	535	275	170	165	161	322	332	2628.57	2373.45	1321.16	1507.85	5672.13	5749.43	4075.74	4845.99	4815.9	5187.59	4423.83	5623.38
petG	103	95	95	91	246	481	319	261	207	189	442	413	6218.98	4336.11	4512.51	3912.62	6669.61	4274.46	3909.58	6152.32	4996.08	5035.78	5021.45	5784.62
psaJ	397	342	346	303	944	2735	2174	1390	1500	888	2617	1862	19943.2	12987.5	13673.9	10839.1	21294.2	20221.6	22167.8	27260.7	30121.3	19685.3	24736.3	21698.4
rpl33	235	265	280	256	566	3240	2510	801	933	760	1998	2015	7725.91	6586.02	7241.9	5993.3	8355.68	15677.6	16749.9	10280.9	12261.4	11026	12359.6	15367.4
rps18	117	146	131	114	478	1296	935	494	704	433	1000	910	2482.04	2341.38	2186.29	1722.16	4553.39	4046.53	4026.18	4091.36	5969.98	4053.54	3991.62	4478.24
rpl20	64	119	119	135	454	1029	867	530	399	464	909	1087	1168.25	1642.1	1708.9	1754.83	3721.31	2764.56	3212.43	3777.02	2911.43	3737.65	3122.09	4602.87
rps12 exon 2	136	235	172	231	782	1437	1950	794	926	618	1895	1838	3681	4808.29	3662.42	4452.29	9504.25	5724.51	10713.2	8390.05	10018.8	7381.4	9650.77	11540.3
clpP exon 3	111	94	272	252	624	777	1283	574	621	652	1291	865	3057.06	1957.06	5893.34	4942.26	7717	3149.6	7172.4	6171.76	6836.74	7924.12	6690.09	5526.36
psbB	2784	3377	6719	7999	11854	31018	18250	11282	10363	11662	21081	14934	11523.9	10567.1	21880	23578.2	22033.2	18897.2	15333.8	18231.9	17147.2	21302.3	16419	14340
psbT	431	552	397	339	565	2841	1275	618	607	743	1169	1156	29417.4	28481.4	21317.2	16476.7	17316.5	28539.9	17664.2	16467.7	16561.2	22378.9	15013	18303.2
psbN	888	849	681	642	913	1727	1451	685	710	884	1965	1041	45705.5	33033.8	27575	23530.7	21101.3	13082.8	15159.3	13764.6	14608	20078.5	19030.2	12429.4
psbH	1102	1580	960	1214	3092	8180	5044	3340	2495	2269	5360	4932	32640.8	35377.9	22369.8	25606	41124.7	35660.4	30325.8	38622.7	29541.1	29657.7	29872.4	33887.9
petB exon 2	542	822	543	703	1500	5232	2796	1378	1391	1126	2749	2086	5301.27	6077.81	4178.23	4896.43	6588.02	7531.85	5551.05	5261.94	5438.56	4860.06	5059.18	4733.01
petD exon 2	2543	4496	2745	3330	5216	20135	10973	4893	4628	5849	10359	10286	33617.7	44930.7	28548	31348	30963	39176.6	29444.5	25253	24456.4	34121.4	25767.1	31543.6
rpoA	202	273	162	156	493	2545	1832	741	942	670	1646	1310	1294.32	1322.35	816.614	711.8	1418.47	2400.11	2382.72	1853.63	2412.78	1894.47	1984.47	1947.17
rps11	48	91	156	184	354	1111	871	405	416	396	544	848	740.563	1061.35	1893.47	2021.54	2452.49	2522.84	2727.7	2439.45	2565.61	2696.12	1579.23	3035.01
rpl36	36	63	73	26	172	610	509	257	193	252	402	414	2173.62	2875.53	3467.51	1117.89	4663.31	5420.83	6238.17	6058.03	4658.18	6714.38	4567.02	5798.63
rps8	501	462	538	400	1030	4521	3935	1653	1511	1411	3272	3172	7964.45	5552.08	6728.42	4528.17	7352.57	10578.1	12697.6	10259.1	9601.95	9898.48	9787.16	11697.5
rpl14	136	138	185	174	436	1345	1266	557	587	516	1039	981	2378.81	1824.72	2545.69	2167.28	3424.45	3462.56	4494.82	3803.58	4104.27	3982.85	3419.49	3980.45
rpl16 exon 2	133	258	248	251	751	2676	2355	1027	779	1140	2511	1835	2093.12	3069.43	3070.48	2812.94	5307.21	6198.44	7522.99	6310	4900.68	7917.18	7435.57	6699.17
rps3	334	436	326	320	881	2932	2546	1181	1100	1046	2708	1898	3241.59	3198.84	2489.09	2211.59	3839.46	4188.21	5015.65	4474.84	4267.57	4479.88	4945.21	4273.17
rpl22	453	655	457	394	1113	4569	3573	1595	1576	1391	3578	2534	6013.85	6573.41	4772.9	3724.73	6634.88	8927.49	9628.19	8266.69	8363.48	8149	8937.58	7803.75
rps19	94	150	143	119	498	1808	1346	532	479	752	1392	1164	2194.27	2646.97	2626.1	1978.13	5220.07	6211.77	6377.72	4848.32	4469.67	7746.47	6114.03	6303.17
rpl2 exon 2	339	580	294	390	1488	3403	2770	1204	1326	1236	2948	2192	4893.57	6329.21	3338.76	4008.99	9645.23	7230.06	8116.4	6785.3	7651.5	7873.5	8007.17	7340.22
rpl23	169	273	171	188	449	1910	1369	640	607	679	1085	1298	3901.51	4764.36	3105.67	3090.64	4654.54	6489.84	6415.16	5768.24	5601.6	6917.34	4713.04	6951.27
ycf2	166	266	101	120	346	1550	983	537	679	319	906	1120	151.618	183.662	72.5732	78.0492	141.906	208.367	182.244	191.484	247.907	128.575	155.703	237.303
ndhB exon 2	92	126	119	137	216	1176	735	282	489	309	695	581	758.138	784.921	771.471	803.943	799.278	1426.34	1229.43	907.248	1610.82	1123.68	1077.63	1110.66
rps7	71	98	174	163	539	970	873	474	475	481	1055	836	973.438	1015.71	1876.77	1591.41	3318.35	1957.38	2429.53	2537.14	2603.28	2910.17	2721.62	2658.88
ndhF	231	245	237	274	349	1377	1180	467	571	389	1016	790	650.171	521.287	524.779	549.175	441.087	570.432	674.148	513.156	642.434	483.157	538.065	515.805
rpl32	242	311	129	145	413	1569	941	526	610	406	1233	1141	10198.7	9907.97	4276.92	4351.52	7815.61	9732.08	8049.63	8654.29	10276.3	7550.54	9777.27	11154.7
ccsA	56	50	43	67	72	317	171	95	118	66	132	199	359.922	242.933	217.421	306.648	207.796	299.871	223.087	238.375	303.165	187.192	159.632	296.699
ndhD	277	379	324	399	290	1257	734	361	471	395	761	664	1165.03	1205.01	1072.04	1195.01	547.693	778.117	626.627	592.761	791.869	733.121	602.234	647.838
psaC	1164	1122	1919	1669	3159	6096	6389	3171	2608	3647	7476	5081	30971.1	22567.9	40169	31623.1	37743	23872.7	34505.9	32939.4	27738.8	42821.5	37428.1	31361.4
ndhE	4	9	9	6	25	122	77	25	46	25	56	86	84.8562	144.332	150.203	90.6398	238.148	380.923	331.567	207.052	390.084	234.038	223.531	423.219
ndhG	15	7	19	27	43	150	101	55	71	44	61	83	180.788	63.778	180.154	231.732	232.718	266.086	247.091	258.796	342.068	234.02	138.335	232.059
ndhI	11	28	18	42	84	229	181	87	122	90	176	218	135.703	261.126	174.696	368.97	465.329	415.802	453.246	419.019	601.636	489.963	408.541	623.874
ndhA exon 2	19	20	54	68	51	197	150	61	87	84	114	134	225.109	179.128	503.322	573.71	271.327	343.526	360.735	282.154	412.036	439.179	254.138	368.288
ndhH	178	210	294	273	250	957	708	307	399	322	540	483	953.691	850.555	1239.22	1041.58	601.466	754.664	769.978	642.159	854.55	761.319	544.386	600.313
rps15	65	98	85	106	329	814	677	313	311	444	884	531	1588.16	1810.1	1633.85	1844.3	3609.62	2927.25	3357.59	2985.68	3037.52	4787.28	4064.06	3009.67
ycf1	123	182	77	66	144	1040	791	277	404	256	717	528	144.34	161.453	71.0859	55.1529	75.8798	179.625	188.414	126.904	189.513	132.569	158.316	143.733
